# Recent speciation and adaptation to aridity in the ecologically diverse Pilbara region of Australia enabled the native tobaccos (*Nicotiana*; Solanaceae) to colonize all Australian deserts

**DOI:** 10.1101/2024.06.12.598428

**Authors:** Luiz A. Cauz-Santos, Rosabelle Samuel, Dominik Metschina, Maarten J.M. Christenhusz, Kingsley W. Dixon, John G. Conran, Ovidiu Paun, Mark W. Chase

**Author notes:** Author for correspondence: Luiz A. Cauz-Santos.

## Abstract

For the last six million years, the arid Australian Eremaean Zone (EZ) has been as dry as today. An accepted hypothesis, applied to arid regions worldwide, suggests that flora and fauna were more broadly distributed before aridification began. In Australia, this aridification process started around 20 million years ago (Mya), leading to gradual speciation processes via vicariance as the climate became increasingly arid. Here, we use genomic data to investigate the biogeography and timing of divergence of native allotetraploid tobaccos, *Nicotiana* section *Suaveolentes* (Solanaceae), which putatively entered the EZ 5 Mya. The original allotetraploid migrants from South America were adapted to mesic areas of Australia and putatively radiated recently in the EZ, including sandy dune fields (only 1.2 My old), after developing drought adaptations. Based on coalescent and maximum likelihood analyses designed to corroborate timing of the Australian radiation independently, arrival of *Nicotiana* section *Suaveolentes* on the continent occurred approximately 6 Mya, and ancestors of the Pilbara (Western Australian) lineages radiated there at the onset of extreme aridity 5 Mya by locally adapting to these various ancient, highly stable habitats. The Pilbara thus served as both a mesic refugium and cradle for adaptations to harsher conditions. This dual role is due to its high topographical diversity, providing microhabitats with varying moisture levels, and its proximity to the ocean, which buffers against extreme aridity. Consequently, species like *Nicotiana* have been able to survive in mesic refugia during arid periods and subsequently adapt to more arid conditions. These results demonstrate that initially poorly adapted plant groups can develop novel adaptations in situ, permitting extensive and rapid wide dispersal despite the highly variable and unpredictable extremes of heat and drought in the EZ.
