## Supplementary material for "Recent speciation and adaptation to aridity in the ecologically diverse Pilbara region of Australia enabled the native tobaccos (*Nicotiana*; Solanaceae) to colonize all Australian deserts": Sampling of 273 accessions from 58 species of N. section Suaveolentes (Table S1)

### Sheet: Table S1
Table S1. List of plant material with voucher numbers, herbaria and provenance.
Voucher number (Chase & Christenhus)*	Species name	Provenance (brief locality name)	Latitude	Longitude	RaxML phylogeny	Introgression analysis
3353	paulineana	Corunna Station	-32.8319	137.125	X
3559	simulans	Road to William Creek from Coober Pedy	-29.2617	135.116	X	X
3560	simulans	South Australia	-29.1325	134.572	X	X
3562	truncata	Moon plain	-28.8189	135.032	X	X
3571	burbidgeae	South Australia	-26.6725	135.621	X
3585	velutina	South Australia	-28.0311	135.912	X
3599	truncata	Off Aloorina creek	-28.0248	135.102	X	X
3610	paulineana	Corunna Station	-32.682	137.125	X
3612	yandinga	Corunna hills	-32.6711	137.114	X
3615	obliqua	Corunna hills	-32.6689	137.133	X	X
3617	paulineana	Blanche harbor	-32.6979	137.752	X
3619	faucicola	South Australia	-31.3445	138.558	X
3627	faucicola	South Australia	-31.404	138.708	X
3629	paulineae	Mambray Creek	-32.8398	138.037	X
3635	faucicola	South Australia	-32.9764	138.094	X
3853	yandinga	Wudinna Hill, South Australia	-32.9711	135.566	X
8382	olens	Mornington Peninsula National Park	38.4778	144.887	X
16001	monoschizocarpa	Daly River	-13.7672	130.713	X	X
16004	monoschizocarpa	Daly River	-14.07	131.251	X	X
16006	benthamiana	Judbarra Gregory NP	-15.6061	131.084		X
16009	benthamiana	Judbarra Gregory NP	-15.6125	131.149		X
16010	monoschizocarpa	Elsey NP, Waterhouse River	-14.9214	133.134	X	X
16013	monoschizocarpa	Elsey NP, Bitter Springs	-14.9111	133.087	X	X
16016	sessilifolia	NT, Nturiya Rd	-22.1317	133.404	X	X
16025	sessilifolia	Simpson's Gap	-23.6769	133.719	X	X
16026	ingulba	Lawrence Gorge, Waterhouse Range	-23.9875	133.435	X
16027	sessilifolia	Lawrence Gorge, Waterhouse Range	-23.9897	133.436	X	X
16028	velutina	Lawrence Gorge,Waterhouse Range	-24.0003	133.434	X
16032	insecticida	Emily Gap	-23.7386	133.951	X
16035	velutina	Jessie Gap	-23.7467	134.015	X
16038	insecticida	Mt Benstead Creek	-23.5917	134.339	X
16041	velutina	Taphina Gorge	-23.5175	134.396	X
16049	sp. nov. Simpsons	Simpson's Gap	-23.6769	133.719	X
16056	walpa	Gosse's Bluff	-23.8175	132.316	X
16059	velutina	Palm Valley Campground	-24.0569	132.747	X
16064	sessilifolia	Palm Valley	-24.0458	132.708	X	X
16066	gossei	Palm Valley	-24.0458	132.708		X
16069	sessilifolia	Glen Helen Gorge	-23.6864	132.674	X	X
16075	obliqua	Hwy 6, Red Centre Way	-24.0008	131.479	X	X
16083	gossei	Watarrka NP, Kings Canyon	-25.2503	131.579		X
16085	ingulba	Watarrka NP, Kings Canyon	-24.2544	131.509	X
16092	simulans	Road from Stuart Hwy to Idracowra Station, ca. 25 K from Stuart Hwy	-25.1775	133.4	X	X
16096	obliqua	Mulga Park Road	-25.3808	131.849	X	X
16105	walpa	Kata-Tjuta, Valley of the Winds Trail	-25.2867	130.748	X
16106	excelsior	Kata-Tjuta, Valley of the Winds Trail	-25.29	130.738	X	X
16107	gossei	Uluru, Lungkata	-25.3511	131.025	X	X
16116	walpa	Kata-Tjuta, Valley of the Winds Trail	-25.285	130.727	X
16118	maritima	ca. 6 k S of St. Vincent, 1 k S of public beach access	-34.8264	137.825	X	X
16119	maritima	Wool Bay War Memorial	-34.9914	137.758	X	X
16120	goodspeedii	East of Point Pearce	-34.4094	137.446		X
16121	paulineae	On track to Telowie Beach	-33.0728	138.042	X
16122	faucicola	Telowie Gorge	-33.0244	138.103	X
16123	goodspeedii	Road to Moonabie Beach	-33.2903	137.297	X
16125	yandinga	Carappee Hill Reserve	-33.4128	136.273	X
16126	yandinga	Track into Sleaford Mere	-34.8303	135.781	X
16129	yandinga	Yangie Beach, Coffin Bay	-34.6392	135.353	X
16131	velutina	Minnipa-Yardea Road	-32.6181	135.261	X	X
16133	velutina	Minnipa-Yardea Road, ca. 1 k N or Yandinga Gorge turn-off in Gawler Ranges	-32.5528	135.345	X
16134	yandinga	Yandinga Gorge, Gawler Ranges	-32.5575	135.321	X
16137	goodspeedii	Fowlers Bay, ca. 11 k from jetty on access road from Eyre Hwy	-31.9133	132.488	X	X
16139	goodspeedii	Maralinga airfield	-30.1622	131.621		X
16141	obliqua	Rd from Maralinga turn-off to Oak Valley, about 14 k from turn-off	-30.1461	131.506	X	X
16142	sp. nov. Maralinga	South of Maralinga on road to Maralinga	-30.2997	131.604	X
16143	sp. nov. Maralinga	South of Maralinga on road to Maralinga, 6 K further south than 16142	-30.3297	131.595	X
16146	goodspeedii	Nullarbor NP, Murrawijinnie Cave no 1	-31.3644	130.871		X
16148	goodspeedii	Beach SW of Nullarbor Roadhouse, near Gilgerabbie Hut	-31.6053	130.755	X	X
16151	goodspeedii	Weebibiddie Cave	-31.6533	128.775	X	X
16156	goodspeedii	Nuyts NP, off Erye Hwy, track to Cocklebiddy Bird Reserve	-32.0372	126.274		X
16157	rotundifolia subsp. aridicola	Dundas Rocks, south of Norseman on Esperance Road	-32.395	121.77	X	X
16158	goodspeedii	Kalgoorlie-Norseman Road, along buried pipeline	-31.7078	121.687	X	X
16161	rotundifolia subsp. aridicola	Hwy 94, E of Coolgardie, Boondi Rock	-31.1808	120.386	X	X
16164	murchisonica	Goldfields Hwy, Menzies-Leonora, ca. 19 K N of Menzies	-29.5619	121.185		X
16166	rosulata	Niagra Dam	-29.4022	121.431	X	X
16168	stenocarpa	Kookynie to Leonora Road	-29.3031	121.485		X
16170	rosulata	Leonora-Laverton Road	-28.9172	121.481	X	X
16176	stenocarpa	Leonora-Agnew Road	-28.1497	120.569	X	X
16179	pila	Historic Trail, ca. 4 K S of Sandstone	-28.0083	119.319	X
16181	stenocarpa	Mt Magnet-Leinster Road, E of Sandstone	-28.0108	118.673	X	X
16187	murchisonica	Mt Magnet-Geraldton Road (Hwy 123)	-28.1322	117.771	X	X
16188	rosulata	Mt Magnet-Geraldton Road (Hwy 123)	-28.1542	117.688	X	X
16190	stenocarpa	Mt Magnet-Geraldton Road (Hwy 123)	-28.1758	117.425	X	X
16191	murchisonica	Mt Magnet-Geraldton Road (Hwy 123)	-28.3539	116.579	X	X
16192	murchisonica	Yalgoo-Payne's Find Road	-28.3597	116.701	X	X
16193	karara	Yalgoo-Payne's Find Road	-28.4811	116.823	X
16199	karara	Yalgoo-Paynes Find Road	-29.0225	117.241	X
16200	murchisonica	Yalgoo-Paynes Find Road	-29.0428	117.28	X	X
16201	cavicola	Yalgoo-Paynes Find Road	-29.0483	117.321	X
16204	rotundifolia subsp. rotundifolia	Dalwallinu Village	-30.2853	116.655	X	X
16207	rotundifolia subsp. rotundifolia	Hospital Road	-30.8747	116.753	X	X
16215	sessilifolia	Jessie Gap	-23.7467	134.015	X	X
16217	gossei	Simpsons Gap	-23.6769	133.719	X	X
17001	faucicola	Burra Gorge, World's End Conservation Park	-33.8338	139.032	X
17002	sp. nov. Strzelecki	Lake Menindee, SW of Broken Hill	-32.2971	142.369	X
17003	velutina	Louth, banks of Darlington River, Weelong Road Bridge	-30.535	145.114	X
17005	megalosiphon	Gibson Way, Macquarie Marshes	-31.0546	147.934	X
17009	megalosiphon	Telleraga- Millie Road, bridge over Mehi River	-29.5681	149.406	X
17010	megalosiphon	County Boundary Road	-29.3223	150.206	X
17011	forsteri	Hat Head NP	-31.0485	153.065	X	X
17012	notha	Towari NP, Washpools Campground off Middlebrook Road	-31.9023	150.786	X
17013	suaveolens	Wollemi NP, trail E of Coorongooba Campground	-33.1269	150.325	X	X
17014	suaveolens	Jenolan Caves, River Trail	-33.8203	150.026	X	X
17015	suaveolens	Abercrombie Caves	-33.9094	149.36	X	X
17016	olens	Whitton Stock Route Road	-34.1047	146.198	X
17017	olens	Whitton Stock Route Road	-34.1014	146.195	X
17018	olens	Cocoparra NP	-34.0825	146.219	X
17019	olens	Cocoparra NP	-34.0825	146.216	X
17020	suaveolens	Kosciuszko NP	-36.7075	148.424	X	X
17021	suaveolens	Kosciuszko NP, Barry Way, at NSW/VIC border	-36.8882	148.421	X	X
17022	suaveolens	Buchan, The Bluff Nature Reserve	-37.4908	148.169	X	X
17023	olens	Melbourne, Yarra Bend Park	-37.7972	145.004	X
17027	ingulba	Tjukaruru Hwy (Docker River Road)	-25.0236	129.428	X
17030	excelsior	Kata-Tjuta, Walpa Gorge Trail	-25.2992	130.734	X	X
17031	gossei	Uluru, Lungkata Trail	-25.3512	131.026		X
17035	suaveolens	Wombeyan Caves	-34.3133	149.965	X
18001, Bates 84124 (AD 239107)	sp. nov. Strzelecki	for 1 km down from Strzelecki Crossing of road to Moomba along Strzelecki Creek	-28.9639	140.119	X
18002, Naaykens 15-5-J280 (PERTH 8757682)	karijini	Eastern Range/Channar, Greater Paraburdoo	-23.2656	117.739	X
18003, Vonow 3206 (AD 201220)	excelsior	Track into Kutjuntari Rockhole	-24.8881	128.767	X	X
18007, Muir 1023 (PERTH 8610134)	benthamiana	Little Sandy Desert, about 400 k E of Capricorn, Moongooloo Rock Hole	-24.0694	123.166	X
18008, Latz 18092 (PERTH 8305579)	benthamiana	14 k East of Lake Mackay	-22.0403	129.337	X
18009, Anderson 172 (PERTH 8437386)	karijini	1.6 km North East of Mount Turner, 35.5 km West of Tom Price	-22.7013	117.4	X
18010, Gibson 6574 (PERTH 8819629)	pila	Little Sandy Desert, due East of Kumarina,	-25.3145	120.89	X
18012, Latz 955 (PERTH)	insecticida	Docker River	-25.0318	129.451	X
18016, Prendergast 354 (MSB 87373)	sp. nov. Kidman	Warrego, 15.5km South East of Wynburn turn-off	-26.8736	144.593	X
18018, Jeanes 2482 (MEL; RBG, Victoria seed bank; MEL 2338142)	velutina	Murray Darling Depression, Murray-Sunset National Park	-34.6536	141.8	X
18024, Jones, M.K.|Duval, D.J. 140 (AD, 15 Nov 2005); seeds collected from plants grown at MEL bt N.G. Walsh 8477 (MEL)	sp. nov. Strzelecki	Fleurieu Peninsula, Newland Head Conservation Park	-35.6289	138.474		X
18025, Fox SAT002244 (CANB 888037.1)	murchisonica	78 k East North East of Marree on a track running north/south	-29.4567	138.842		X
18026, Latz 30922 (NT D0273534)	insecticida	Alcoota Fossil Reserve, Delmore Down Road	-22.8611	134.45	X
18030, Forster 41986 (BRI AQ0837934)	forsteri	Woroon National Park	-26.0664	151.613		X
18035, Hislop et al. 173-37 (PERTH 7433123)	rotundifolia subsp. rotundifolia	Site 173, Quairading Community Bushland Reserve on western outskirts of Quairading	-32.0103	117.37	X	X
18036, Bean 28592 (BRI AQ0820646)	forsteri	Just off Q-traverse Road, Gallangowan State Forest	-26.4697	152.34		X
18037, Pennay 749 (BRI AQ826759)	velutina	Munga-Thirri National Park (Simpson Desert)	-25.8694	138.595	X
18039, Bean 25412 (BRI AQ735848)	benthamiana	East of Weeli Wolli Creek, 75 km North West of Newman	-22.8819	119.236	X
18042, Wannan 5860 (BRI AQ0855406)	benthamiana	Beside tributary of Elizabeth Ck, Bellevue	-16.6786	144.208	X
18045, Randall 991 (NT D0267657)	gossei	N'Dhala Gorge Nature Park	-23.6344	134.46	X	X
18046, Latz 24979 (NT D0194512)	excelsior	Anangu Pitjantjatjara	-27.0106	132.667		X
18047, Latz 25867 (NT D0198637)	excelsior	Anangu Pitjantjatjara, New Bore Hill	-26.0858	132.21	X	X
18048, Latz 24893 (NT D0194339)	excelsior	Anangu Pitjantjatjara, Everard Range	-27.0436	132.497		X
18049, Latz 26971 (NT D0209263)	gossei	16 km East North East of Henbury Hmsd	-24.5147	133.427	X	X
18051, Gibson & Langley 5297 (CANB 819368.1)	rotundifolia subsp. aridicola	On track East from Number 1 Dam, ca 10.9 km East of Coolgardie North Road	-30.4347	120.653	X
18054, Forster 37332 (BRI AQ0816103)	latifolia	Cravens Peak, near Salty Bore; Simpson Desert	-23.0225	138.22	X
18055, Schubert 572 (NT D0269780)	simulans	Tallaringa Conservation Reserve	-29.4567	133.109	X	X
18056, Albrecht 13274 (NT D0196653)	ingulba	Alyawarra Land Trust	-21.6506	134.286	X
18058, Latz 25743 (NT D0199155 as megalosiphon)	simulans	39 km South South East of New Crown Hmsd.	-25.9711	135.041	X	X
18064, Latz 18227 (NT A0107070)	sp. nov. Strzelecki	Gardiner Range; South Tobermorey Stn.	-23.5989	137.915		X
18074, Latz 21442 (NT A0110082)	latzii	5 km East of Ethabuka Stn. Hmsd.	-23.8542	138.514	X
18078, Conran 3628	paulineana	Mambray Creek Campsite	-32.8433	138.013	X
18082, Cowie 13343 (CANB 595117.1)	benthamiana	Fish River Station; c. 9 km North East of Collah Waterhole	-14.3114	130.971		X
18083, Willing s.n. (PERTH 8557993)	benthamiana	King George River tidal estuary	-14.0367	127.325		X
18091, Cumming 17632 (BRI AQ0664728)	yandinga	Amphitheatre, 40 km North of Musselbrook, 210 km North of Camooweal	-18.3569	138.176	X
18100, Godfrey 125/15 (PERTH 8789630)	occidentalis	WA, Tent Island Nature Reserve	-22.0328	114.515	X	X
18103, Taseski 103 (NSW 1002179)	sp. nov. Strzelecki	Yanga Lake	-34.7264	143.581		X
18106, Symon 15665 (AD 99720043)	truncata	Giddi Giddinna Creek	-28.72	135.078		X
18110, Thiele 4134 (PERTH 8430160)	pila	De La Poer Nature Reserve - Karo Soak	-27.3581	122.776	X
18113, Rippey 902 (PERTH 8428069)	sp. nov. Eagle Bluff	Rat Island, Abrolhos Group	-28.7139	113.785	X
18115, Conran 3364C (AD)	maritima	Fleurieu Peninsula, Rosetta Head (The Bluff) Victor Harbour	-35.5889	138.605	X	X
18117, Conran 3368 (AD)	maritima	Fleurieu Peninsula, Second Valley Jetty carpark	-35.5117	138.218	X	X
18122, Jobson 3675	monoschizocarpa	Gulf of Carpentaria	-15.4214	136.119		X
18124, Jobson 3255	latzii	Annabranch of the Georgina River, Donahue Hwy	-22.8953	139.039	X
18125, Taseski 1087 (NSW)	suaveolens	Barigan. Mt Porcupine	-31.5847	150.005	X	X
18129, Lang & Neagle BS719-137 (AD 242815)	exigua	Spring Valley Bore Witchelina Station. Spring Well paddock	-29.9769	138.086	X
18151	clarksonii	Mungana Caves, Archway Cave	-17.0928	144.396	X	X
18152	clarksonii	Mungana Caves, Queenslander Section, Fern Cave	-17.1025	144.412	X	X
18154	amplexicaulis	Carnarvon Hwy (A7), Carnavon Range	-25.1769	148.566	X
18157	amplexicaulis	Mapala Road	-25.26	149.183	X
18159	forsteri	Rockhampton, The Caves, Mount Etna	-23.1561	150.453	X	X
18160	amplexicaulis	Dawson Developmental Road, Nogoa River	-24.3303	147.438	X
18161	megalosiphon	c. 24 K North of Blackall on Landsborough Hwy (A2), Douglas Ponds Creek	-24.2789	145.343	X
18175	megalosiphon	Richmond/Woolgar Road, North of Richmond, Double Barrell Creek	-20.6283	143.068	X
18176	latifolia	Ramsay Street (Barkly Hwy), Cloncurry	-20.7044	140.496	X
18183	benthamiana	Duchess/Mount Isa Road	-21.1131	139.815	X
18191	latifolia	Mount Isa, Mondarra Drive	-20.6825	139.496	X
19101	clarksonii	Mungana Caves, Carpentaria Cave 1	-17.0947	144.395	X	X
19102	clarksonii	Mungana Caves, Carpentaria Cave 2	-17.095	144.394		X
19103	clarksonii	Mungana Caves, outside Archway Cave	-17.0928	144.396		X
19104	clarksonii	Mungana Caves, Ryan Imperial	-17.0903	144.392		X
19105	clarksonii	Mungana Caves, Hair Cave, Echidna's Rest	-17.1028	144.412	X	X
19109	sp. nov. Eagle Bluff	Kalbarri NP South	-27.7969	114.119	X
19121	sp. nov. Eagle Bluff	Eagle Bluff, c. 0.5 k South of carpark.	-26.0947	113.58	X
19123	erytheia	Hwy 1, c. 0.6 k South of turnoff to Coburn Station	-26.7056	114.573		X
19124	sp. nov. Maralinga	Hwy 1, c. 1.4 k South of Billabong Raodhouse	-26.8292	114.62	X
19126	erytheia	Hwy 1, c. 8. k North of entrance to Euardy Station	-27.5056	114.719	X	X
19127	erytheia	c. 1.9 k North of Galatea Bridge on Hwy 1	-27.8108	114.69	X	X
19128	karara	c. 1.9 k North of Galatea Bridge on Hwy 1	-27.8108	114.69	X
19131	salina	Mungada Road, c. 44 k East of Morawa	-29.1892	116.461	X
19136	karara	Morawa-Yalgoo Road. Barnong Station	-28.6339	116.317	X
19137	murchisonica	Hwy 95, c. 21 k North of Cue	-27.2561	117.983	X
19143	murchisonica	Meekatharra-Gascoyne Station road	-26.4675	118.101		X
19144	murchisonica	Meekatharra-Gascoyne Station road	-26.4675	118.101	X
19152	murchisonica	Beringarra-Cue Road	-27.0656	117.655	X
19153	murchisonica	Beringarra-Cue Road, the Gap (Weld Range)	-26.9586	117.582	X
19155	murchisonica	Milly's Soak, 6.5 k from Hwy 95	-27.2892	117.912	X	X
19162	murchisonica	Cue-Dalgaranga Road, Walga Rock	-27.4028	117.463	X
19166	rosulata	Dalgaranga-Mount Magnet Road	-28.0322	117.666		X
19167	murchisonica	Dalgaranga-Mount Magnet Road	-28.0322	117.666	X	X
19170	rotundifolia subsp. rotundifolia	Mount Latham	-33.3136	117.28	X	X
19171	rotundifolia subsp. aridicola	Phillips River crossing	-33.6042	119.879	X	X
19172	rotundifolia subsp. aridicola	Oldfield River crossing on Rockhole Road	-33.6211	120.618		X
19173	goodspeedii	Parmango Road, off the Fisheries Road north to Balladonia	-33.2031	123.196	X	X
19176	rotundifolia subsp. aridicola	Parmango Road, off the Fisheries Road north to Balladonia	-33.0958	123.328	X	X
19181	rotundifolia subsp. aridicola	Gnarlbine Rock on Victoria Rock Road	-31.1494	120.959	X	X
19188	rotundifolia subsp. aridicola	Moorine Rock, c. 12 k North of Great Eatern Hwy	-31.2278	118.979		X
19752	fatuhivensis	Fatu Hiva, French Polynesia	-10.535	138.654	X
20004	exigua	North Western Plains, Narran Lake NR, Kurrajong Rd	-29.7468	147.566	X
20005	sp. nov. Kidman	North Western Plains, Narran Lake NR, Kurrajong Road	-29.7453	147.554	X
20007	exigua	North Western Plains, Narran Lake NR, Kurrajong Road	-29.7524	147.589	X
20008	hoskingii	Warialda, Yallaroi shire, Planchonella NR	-29.1369	150.611	X
20009	sp. nov. Toorale	Toorale National Park	-30.3175	145.425	X
20011	sp. nov. Kidman	South of Bourke, Kidman Way	-30.9539	145.898	X
20013	megalosiphon	Narrabri, Kamilaroi Hwy	-30.2619	149.708	X
20014	sp. nov. Kidman	Broken Hill, Living Desert State Park	-31.8917	141.433	X
21007	gibbosa	Long Point area past Hillgrove, Oxley Wild Rivers NP	-30.6669	151.937	X
21008	praecipitis	Mount Kaputar NP, Mt Coryah Track	-30.2808	150.123	X
21011	bungonia	Bungonia Gorge, Bungonia National Park	-34.8027	150.029	X
68152	karara	Great Northern Highway (95)	-29.4667	117.199	X
68154	cavicola	15 km along Goldfield Road from Meekatharra	-26.5822	118.652	X
68157	sp. nov. Kumarina	Along Great Northern Highway (95), approx. 58 km South of Kumarina	-25.095	119.379	X
68161	sp. nov. Coondiner	Munjina-Roy Hill Road, about 10 km East of Coondiner Pool	-22.6983	119.741	X
68162	insecticida	Edge of Coondiner Pool, Munjina-Roy Hill Road	-22.7236	119.658	X
68163	insecticida	Edge of Coondiner Pool, Munjina-Roy Hill Road	-22.7236	119.658	X
68166	sp. nov. Coondiner	Roy Hill Station	-22.4436	119.779	X
68176	insecticida	Mt Robinson	-23.0408	118.851	X
68178	karijini	Karijini National Park, Joffre Gorge	-22.3903	118.267	X
68180	sp. nov. Mulga	Karijini National Park	-22.5608	118.453	X
68188	sp. nov. Mulga	Along Hamersley-Mt Bruce Road	-22.4353	117.887	X
68195	insecticida	Burrup Peninsula, North of Karratha	-20.6217	116.77	X
68199	benthamiana	Along road from Roebourne to Harding Dam	-20.8394	117.137	X
68201	insecticida	Isolated granite outcrop, ca 2 km West North West of Wittenoom turn off, North West Coastal Highway.	-20.8886	117.341	X
68202	occidentalis	Point Samson	-20.6261	117.197	X	X
68204	heterantha	Northern side of bridge across Mitchell River	-20.9447	117.614	X
68205	insecticida	Northern side of bridge across Sherlock River	-20.9447	117.614	X
68208	umbratica	Woodstock-Marble Bar road	-21.6042	119.027	X
68209	benthamiana	Woodstock-Marble Bar road	-21.5622	119.321	X
68210	insecticida	Woodstock-Marble Bar road	-21.5622	119.321	X
68211	umbratica	Spear Hill, along Woodstock-Marble Bar Road	-21.5142	119.416	X
68214	umbratica	Along Shay Gap Road between Rubin Junction and Sunrise Hill	-20.4475	119.992	X
68215	insecticida	Along Shay Gap Road between Rubin Juncion and Sunrise Hill	-20.4475	119.992	X
68216	occidentalis	Port Hedland, corner of Darlart and Kingsmill Streets	-20.3094	118.584	X	X
68217	insecticida	North West Coastal Hwy, Robert's Hill	-20.9897	118.06	X
68221	benthamiana	Fortescue River Mouth Road, branch of McKay Creek	-21.0533	116.253	X
68224	benthamiana	Pannawonica Road, west of Pannawonica	-21.6608	116.275	X
68228	insecticida	Hwy 1, ca. 45 K South West of Nanutarra Roadhouse	-22.7806	115.083	X
68229	sp. nov. Burkett	Burkett Road	-22.6903	114.299	X
68231	occidentalis	Burkett Road, near Boundary Creek	-22.6564	114.17	X	X
68233	occidentalis	Minilya-Exmouth Road	-22.6175	114.024		X
68234	occidentalis	Minilya-Exmouth Road, 60 K South of Exmouth	-22.4308	114.025	X	X
68237	occidentalis	Charles Knife Road, Thomas Carter Lookout	-22.0919	114.008		X
68243	heterantha	Yardies Creek Road	-21.8411	114.154	X
68246	occidentalis	Mandu-Mandu Trail into Mandu-Mandu Gorge	-22.1497	113.888		X
68250	sp. nov. Burkett	Minilya-Exmouth Road, Lyndon River crossing	-23.5397	113.964	X
68253	gascoynica	North West Coastal Hwy, Gascoigne River Crossing	-24.8281	113.77	X	X
68255	insecticida	North West Coastal Hwy, Gascoigne River Crossing	-24.8281	113.77	X
68256	rosulata	Gascoyne River, Rocky Pool	-24.7558	114.136	X	X
68257	gascoynica	Gascoyne River, Rocky Pool	-24.7558	114.136	X	X
68258	hesperis	Gascoyne River, Rocky Pool	-24.7558	114.136	X
68261	cavicola	Carnarvon-Mullewa Road	-25.2931	115.707	X
68264	rosulata	Carnarvon-Mullewa Road	-25.2925	115.703	X	X
68265	gascoynica	Carnarvon-Mullewa Road, Daurie River crossing	-25.2961	115.611		X
68268	gascoynica	NW Coastal Hwy, Wooramel River bridge	-25.7581	114.278	X	X
68269	insecticida	NW Coastal Hwy, Wooramel River bridge	-25.7581	114.278	X
68273	erytheia	Hamelin Pool Road off Shark Bay Road	-26.4031	114.166	X	X
68274	erytheia	Hamelin Pool Road off Shark Bay Road	-26.4031	114.166	X	X
68277	erytheia	North West Coastal Hwy	-27.1461	114.62	X	X
68279	murchisonica	North West Coastal Hwy, Murcheson River	-27.8278	114.689	X	X
68280	karara	Mungada Road to the Karara Mine	-29.195	116.388	X
68283	salina	Mungada Road to the Karara Mine	-29.1869	116.461	X
68285	karara	Mungada Road to the Karara Mine	-29.1936	116.51	X
68288	karara	Bowgada-Mullewa Road	-29.3394	116.167	X
1 (TW6)	africana	Namibia			X	X
2 (TW6)	africana	Namibia			X	X
20012A	sp. nov. Kidman	Gundabooka NP, Ben Lomond Gorge	-30.5717	145.713	X
21009d	megalosiphon	Maranoa, between Weengallon and Nindigully	-28.3502	148.982	X
21010c	sp. nov. Toorale	Bourke, c. 90 km West on Bourke-Milparinka Rd.	-30.0105	145.072	X
TW16	benthamiana	United States Department of Agriculture seed bank	-20.5706	130.354		X
*unless otherwise indicated; vouchers deposited at PERTH, DNA/NT or BRIS, depending on the state in which they were collected.
Accessions raised from seeds retrieved from herbarium material are documented by secondary vouchers at PERTH, DNA/NT, BRIS or Royal Botanic Gardens, Kew (K); for these, the original collector, number and herbarium accession number in Australia are also provided.
X = Sample included in the analysis
